# Behavioral divergence between a generalist and a specialist mosquito despite minimal differentiation across chemosensory receptor gene families

**DOI:** 10.64898/2025.12.07.692824

**Authors:** Marilene M. Ambadiang, Caroline Fouet, Fred A. Ashu, Desiree E. Rios, Aditi Kulkarni, Sourav Roy, Calmes Bouaka, Véronique Penlap-Beng, Colince Kamdem

**Affiliations:** Department of Entomology, Centre for Research in Infectious Diseases, Yaoundé, Cameroon; Department of Biochemistry, Faculty of Science, University of Yaoundé 1, Yaoundé, Cameroon; Department of Biological Sciences, The University of Texas at El Paso, El Paso, Texas, USA; Center for Global Infectious Diseases Research, Seattle Children’s Research Institute, Seattle, Washington, USA; Department of Vector Biology, Liverpool School of Tropical Medicine, Liverpool, UK

**Author notes:** These authors contributed equally (Marilene M. Ambadiang, Caroline Fouet).

**Keywords:** Anopheles, oviposition behavior, chemosensory receptor genes, ecological specialization, population genomics, urban adaptation

## Abstract

Oviposition site choice is a major determinant of habitat selection in insects, yet its behavioral and genetic bases remain poorly understood. Although model organisms such as *Drosophila melanogaster* provide well-established systems for studying oviposition, disentangling foraging from egg-laying decisions remains challenging because females use the same substrates for feeding and reproduction. Here, we identify a pair of sister mosquito species that exhibit contrasting oviposition strategies and provide a promising system for investigating how divergence in sensory information processing shapes behavioral shifts between generalist and specialist taxa. Using binary-choice assays, we tested oviposition preferences in 1,046 gravid females from both field and laboratory populations. *Anopheles gambiae* females were highly selective and deposited nearly all eggs in a single water source, consistent with specialist behavior. In contrast, females of its sibling species, *An. coluzzii*, adopted a generalist strategy marked by a more even distribution of eggs across available substrates. To identify chemosensory receptor genes that diverge between the cryptic species and may underlie these behavioral differences, we analyzed amino acid substitutions across odorant, ionotropic, and gustatory receptor families using whole-genome sequencing data. Although differentiation was limited at the gene-family level, several individual divergent loci associated with carboxylic acid, amine, and other volatile detection pathways emerged as candidate drivers of species-specific oviposition behavior. These findings suggest that shifts in sensory perception during egg laying may facilitate behavioral and ecological specialization, and that phenotypic divergence in environmental sensing can arise before substantial genome-wide differentiation.
