## Supplementary Table S2 for "Behavioral divergence between a generalist and a specialist mosquito despite minimal differentiation across chemosensory receptor gene families": Table_S2.xlsx

### Sheet: 532samples
	Species	Country	City	Sample
	An. coluzzii	Angola	Luanda	AR0001-C
	An. coluzzii	Angola	Luanda	AR0007-C
	An. coluzzii	Angola	Luanda	AR0008-C
	An. coluzzii	Angola	Luanda	AR0009-C
	An. coluzzii	Angola	Luanda	AR0010-C
	An. coluzzii	Angola	Luanda	AR0011-C
	An. coluzzii	Angola	Luanda	AR0012-C
	An. coluzzii	Angola	Luanda	AR0013-C
	An. coluzzii	Angola	Luanda	AR0014-C
	An. coluzzii	Angola	Luanda	AR0015-C
	An. coluzzii	Angola	Luanda	AR0016-C
	An. coluzzii	Angola	Luanda	AR0017-C
	An. coluzzii	Angola	Luanda	AR0018-C
	An. coluzzii	Angola	Luanda	AR0019-C
	An. coluzzii	Angola	Luanda	AR0020-C
	An. coluzzii	Angola	Luanda	AR0021-C
	An. coluzzii	Angola	Luanda	AR0022-C
	An. coluzzii	Angola	Luanda	AR0023-C
	An. coluzzii	Angola	Luanda	AR0024-C
	An. coluzzii	Angola	Luanda	AR0026-C
	An. coluzzii	Angola	Luanda	AR0027-C
	An. coluzzii	Angola	Luanda	AR0034-C
	An. coluzzii	Angola	Luanda	AR0035-C
	An. coluzzii	Angola	Luanda	AR0036-C
	An. coluzzii	Angola	Luanda	AR0038-C
	An. coluzzii	Angola	Luanda	AR0040-C
	An. coluzzii	Angola	Luanda	AR0042-C
	An. coluzzii	Angola	Luanda	AR0043-C
	An. coluzzii	Angola	Luanda	AR0044-C
	An. coluzzii	Angola	Luanda	AR0045-C
	An. coluzzii	Angola	Luanda	AR0046-C
	An. coluzzii	Angola	Luanda	AR0047-C
	An. coluzzii	Angola	Luanda	AR0048-C
	An. coluzzii	Angola	Luanda	AR0049-C
	An. coluzzii	Angola	Luanda	AR0050-C
	An. coluzzii	Angola	Luanda	AR0051-C
	An. coluzzii	Angola	Luanda	AR0052-C
	An. coluzzii	Angola	Luanda	AR0053-C
	An. coluzzii	Angola	Luanda	AR0054-C
	An. coluzzii	Angola	Luanda	AR0057-C
	An. coluzzii	Burkina Faso	Bana	AB0091-C
	An. coluzzii	Burkina Faso	Bana	AB0092-C
	An. coluzzii	Burkina Faso	Bana	AB0094-C
	An. coluzzii	Burkina Faso	Bana	AB0095-C
	An. coluzzii	Burkina Faso	Bana	AB0099-C
	An. coluzzii	Burkina Faso	Bana	AB0100-C
	An. coluzzii	Burkina Faso	Bana	AB0101-C
	An. coluzzii	Burkina Faso	Bana	AB0109-C
	An. coluzzii	Burkina Faso	Bana	AB0111-C
	An. coluzzii	Burkina Faso	Bana	AB0113-C
	An. coluzzii	Burkina Faso	Bana	AB0122-C
	An. coluzzii	Burkina Faso	Bana	AB0124-C
	An. coluzzii	Burkina Faso	Bana	AB0182-C
	An. coluzzii	Burkina Faso	Bana	AB0184-C
	An. coluzzii	Burkina Faso	Bana	AB0185-C
	An. coluzzii	Burkina Faso	Bana	AB0186-C
	An. coluzzii	Burkina Faso	Bana	AB0187-C
	An. coluzzii	Burkina Faso	Bana	AB0192-C
	An. coluzzii	Burkina Faso	Bana	AB0196-C
	An. coluzzii	Burkina Faso	Bana	AB0212-C
	An. coluzzii	Burkina Faso	Pala	AB0204-C
	An. coluzzii	Burkina Faso	Pala	AB0257-C
	An. coluzzii	Burkina Faso	Pala	AB0258-C
	An. coluzzii	Burkina Faso	Pala	AB0262-C
	An. coluzzii	Burkina Faso	Pala	AB0263-C
	An. coluzzii	Burkina Faso	Pala	AB0266-C
	An. coluzzii	Burkina Faso	Pala	AB0267-C
	An. coluzzii	Burkina Faso	Pala	AB0276-C
	An. coluzzii	Burkina Faso	Pala	AB0279-C
	An. coluzzii	Burkina Faso	Pala	AB0282-C
	An. coluzzii	Burkina Faso	Souroukoudinga	AB0137-C
	An. coluzzii	Burkina Faso	Souroukoudinga	AB0138-C
	An. coluzzii	Burkina Faso	Souroukoudinga	AB0139-C
	An. coluzzii	Burkina Faso	Souroukoudinga	AB0140-C
	An. coluzzii	Burkina Faso	Souroukoudinga	AB0142-C
	An. coluzzii	Burkina Faso	Souroukoudinga	AB0213-C
	An. coluzzii	Burkina Faso	Souroukoudinga	AB0215-C
	An. coluzzii	Burkina Faso	Souroukoudinga	AB0219-C
	An. coluzzii	Burkina Faso	Souroukoudinga	AB0221-C
	An. coluzzii	Burkina Faso	Souroukoudinga	AB0222-C
	An. coluzzii	Burkina Faso	Souroukoudinga	AB0223-C
	An. coluzzii	Burkina Faso	Souroukoudinga	AB0224-C
	An. coluzzii	Burkina Faso	Souroukoudinga	AB0226-C
	An. coluzzii	Burkina Faso	Souroukoudinga	AB0227-C
	An. coluzzii	Burkina Faso	Souroukoudinga	AB0229-C
	An. coluzzii	Burkina Faso	Souroukoudinga	AB0237-C
	An. coluzzii	Burkina Faso	Souroukoudinga	AB0242-C
	An. coluzzii	Burkina Faso	Souroukoudinga	AB0243-C
	An. coluzzii	Burkina Faso	Souroukoudinga	AB0246-C
	An. coluzzii	Burkina Faso	Souroukoudinga	AB0248-C
	An. coluzzii	Cote d'Ivoire	Tiassale	AY0007-C
	An. coluzzii	Cote d'Ivoire	Tiassale	AY0010-C
	An. coluzzii	Cote d'Ivoire	Tiassale	AY0011-C
	An. coluzzii	Cote d'Ivoire	Tiassale	AY0012-C
	An. coluzzii	Cote d'Ivoire	Tiassale	AY0013-C
	An. coluzzii	Cote d'Ivoire	Tiassale	AY0015-C
	An. coluzzii	Cote d'Ivoire	Tiassale	AY0018-C
	An. coluzzii	Cote d'Ivoire	Tiassale	AY0019-C
	An. coluzzii	Cote d'Ivoire	Tiassale	AY0021-C
	An. coluzzii	Cote d'Ivoire	Tiassale	AY0024-C
	An. coluzzii	Cote d'Ivoire	Tiassale	AY0026-C
	An. coluzzii	Cote d'Ivoire	Tiassale	AY0034-C
	An. coluzzii	Cote d'Ivoire	Tiassale	AY0035-C
	An. coluzzii	Cote d'Ivoire	Tiassale	AY0036-C
	An. coluzzii	Cote d'Ivoire	Tiassale	AY0039-C
	An. coluzzii	Cote d'Ivoire	Tiassale	AY0045-C
	An. coluzzii	Cote d'Ivoire	Tiassale	AY0046-C
	An. coluzzii	Cote d'Ivoire	Tiassale	AY0048-C
	An. coluzzii	Cote d'Ivoire	Tiassale	AY0049-C
	An. coluzzii	Cote d'Ivoire	Tiassale	AY0053-C
	An. coluzzii	Cote d'Ivoire	Tiassale	AY0054-C
	An. coluzzii	Cote d'Ivoire	Tiassale	AY0055-C
	An. coluzzii	Cote d'Ivoire	Tiassale	AY0056-C
	An. coluzzii	Cote d'Ivoire	Tiassale	AY0057-C
	An. coluzzii	Cote d'Ivoire	Tiassale	AY0060-C
	An. coluzzii	Cote d'Ivoire	Tiassale	AY0062-C
	An. coluzzii	Cote d'Ivoire	Tiassale	AY0067-C
	An. coluzzii	Cote d'Ivoire	Tiassale	AY0069-C
	An. coluzzii	Cote d'Ivoire	Tiassale	AY0072-C
	An. coluzzii	Cote d'Ivoire	Tiassale	AY0074-C
	An. coluzzii	Cote d'Ivoire	Tiassale	AY0077-C
	An. coluzzii	Cote d'Ivoire	Tiassale	AY0078-C
	An. coluzzii	Cote d'Ivoire	Tiassale	AY0079-C
	An. coluzzii	Cote d'Ivoire	Tiassale	AY0080-C
	An. coluzzii	Cote d'Ivoire	Tiassale	AY0082-C
	An. coluzzii	Cote d'Ivoire	Tiassale	AY0085-C
	An. coluzzii	Cote d'Ivoire	Tiassale	AY0087-C
	An. coluzzii	Cote d'Ivoire	Tiassale	AY0088-C
	An. coluzzii	Cote d'Ivoire	Tiassale	AY0090-C
	An. coluzzii	Cote d'Ivoire	Tiassale	AY0091-C
	An. coluzzii	Ghana	Koforidua	AA0107-C
	An. coluzzii	Ghana	Madina	AA0049-C
	An. coluzzii	Ghana	Madina	AA0073-C
	An. coluzzii	Ghana	Madina	AA0074-C
	An. coluzzii	Ghana	Madina	AA0097-C
	An. coluzzii	Ghana	Madina	AA0098-C
	An. coluzzii	Ghana	Madina	AA0109-C
	An. coluzzii	Ghana	Madina	AA0110-C
	An. coluzzii	Ghana	Madina	AA0132-C
	An. coluzzii	Ghana	Madina	AA0134-C
	An. coluzzii	Ghana	Madina	AA0139-C
	An. coluzzii	Ghana	Madina	AA0140-C
	An. coluzzii	Ghana	Madina	AA0141-C
	An. coluzzii	Ghana	Takoradi	AA0042-C
	An. coluzzii	Ghana	Takoradi	AA0043-C
	An. coluzzii	Ghana	Takoradi	AA0044-C
	An. coluzzii	Ghana	Takoradi	AA0054-C
	An. coluzzii	Ghana	Takoradi	AA0055-C
	An. coluzzii	Ghana	Takoradi	AA0056-C
	An. coluzzii	Ghana	Takoradi	AA0066-C
	An. coluzzii	Ghana	Takoradi	AA0067-C
	An. coluzzii	Ghana	Takoradi	AA0068-C
	An. coluzzii	Ghana	Takoradi	AA0080-C
	An. coluzzii	Ghana	Takoradi	AA0090-C
	An. coluzzii	Ghana	Takoradi	AA0091-C
	An. coluzzii	Ghana	Takoradi	AA0102-C
	An. coluzzii	Ghana	Takoradi	AA0103-C
	An. coluzzii	Ghana	Takoradi	AA0104-C
	An. coluzzii	Ghana	Takoradi	AA0114-C
	An. coluzzii	Ghana	Takoradi	AA0115-C
	An. coluzzii	Ghana	Takoradi	AA0116-C
	An. coluzzii	Ghana	Takoradi	AA0127-C
	An. coluzzii	Ghana	Takoradi	AA0136-C
	An. coluzzii	Ghana	Twifo Praso	AA0040-C
	An. coluzzii	Ghana	Twifo Praso	AA0041-C
	An. coluzzii	Ghana	Twifo Praso	AA0051-C
	An. coluzzii	Ghana	Twifo Praso	AA0052-C
	An. coluzzii	Ghana	Twifo Praso	AA0053-C
	An. coluzzii	Ghana	Twifo Praso	AA0063-C
	An. coluzzii	Ghana	Twifo Praso	AA0064-C
	An. coluzzii	Ghana	Twifo Praso	AA0075-C
	An. coluzzii	Ghana	Twifo Praso	AA0076-C
	An. coluzzii	Ghana	Twifo Praso	AA0077-C
	An. coluzzii	Ghana	Twifo Praso	AA0087-C
	An. coluzzii	Ghana	Twifo Praso	AA0088-C
	An. coluzzii	Ghana	Twifo Praso	AA0089-C
	An. coluzzii	Ghana	Twifo Praso	AA0099-C
	An. coluzzii	Ghana	Twifo Praso	AA0100-C
	An. coluzzii	Ghana	Twifo Praso	AA0101-C
	An. coluzzii	Ghana	Twifo Praso	AA0111-C
	An. coluzzii	Ghana	Twifo Praso	AA0113-C
	An. coluzzii	Ghana	Twifo Praso	AA0123-C
	An. coluzzii	Ghana	Twifo Praso	AA0124-C
	An. coluzzii	Ghana	Twifo Praso	AA0125-C
	An. coluzzii	Ghana	Twifo Praso	AA0135-C
	An. coluzzii	Guinea	Koundara	AV0038-C
	An. coluzzii	Guinea	Koundara	AV0040-C
	An. coluzzii	Guinea	Koundara	AV0042-C
	An. coluzzii	Guinea	Koundara	AV0046-C
	An. gambiae	Burkina Faso	Bana	AB0103-C
	An. gambiae	Burkina Faso	Bana	AB0104-C
	An. gambiae	Burkina Faso	Bana	AB0117-C
	An. gambiae	Burkina Faso	Bana	AB0119-C
	An. gambiae	Burkina Faso	Bana	AB0126-C
	An. gambiae	Burkina Faso	Bana	AB0127-C
	An. gambiae	Burkina Faso	Bana	AB0128-C
	An. gambiae	Burkina Faso	Bana	AB0129-C
	An. gambiae	Burkina Faso	Bana	AB0130-C
	An. gambiae	Burkina Faso	Bana	AB0150-C
	An. gambiae	Burkina Faso	Bana	AB0153-C
	An. gambiae	Burkina Faso	Bana	AB0155-C
	An. gambiae	Burkina Faso	Bana	AB0157-C
	An. gambiae	Burkina Faso	Bana	AB0158-C
	An. gambiae	Burkina Faso	Bana	AB0159-C
	An. gambiae	Burkina Faso	Bana	AB0160-C
	An. gambiae	Burkina Faso	Pala	AB0165-C
	An. gambiae	Burkina Faso	Pala	AB0167-C
	An. gambiae	Burkina Faso	Pala	AB0197-C
	An. gambiae	Burkina Faso	Pala	AB0198-C
	An. gambiae	Burkina Faso	Pala	AB0202-C
	An. gambiae	Burkina Faso	Pala	AB0205-C
	An. gambiae	Burkina Faso	Pala	AB0206-C
	An. gambiae	Burkina Faso	Pala	AB0255-C
	An. gambiae	Burkina Faso	Pala	AB0256-C
	An. gambiae	Burkina Faso	Pala	AB0260-C
	An. gambiae	Burkina Faso	Pala	AB0261-C
	An. gambiae	Burkina Faso	Pala	AB0265-C
	An. gambiae	Burkina Faso	Pala	AB0271-C
	An. gambiae	Burkina Faso	Pala	AB0273-C
	An. gambiae	Burkina Faso	Pala	AB0274-C
	An. gambiae	Burkina Faso	Pala	AB0275-C
	An. gambiae	Burkina Faso	Pala	AB0277-C
	An. gambiae	Burkina Faso	Pala	AB0278-C
	An. gambiae	Burkina Faso	Pala	AB0280-C
	An. gambiae	Burkina Faso	Pala	AB0281-C
	An. gambiae	Burkina Faso	Souroukoudinga	AB0133-C
	An. gambiae	Burkina Faso	Souroukoudinga	AB0135-C
	An. gambiae	Burkina Faso	Souroukoudinga	AB0136-C
	An. gambiae	Burkina Faso	Souroukoudinga	AB0143-C
	An. gambiae	Burkina Faso	Souroukoudinga	AB0145-C
	An. gambiae	Burkina Faso	Souroukoudinga	AB0147-C
	An. gambiae	Burkina Faso	Souroukoudinga	AB0148-C
	An. gambiae	Burkina Faso	Souroukoudinga	AB0207-C
	An. gambiae	Burkina Faso	Souroukoudinga	AB0208-C
	An. gambiae	Burkina Faso	Souroukoudinga	AB0217-C
	An. gambiae	Burkina Faso	Souroukoudinga	AB0218-C
	An. gambiae	Burkina Faso	Souroukoudinga	AB0232-C
	An. gambiae	Burkina Faso	Souroukoudinga	AB0233-C
	An. gambiae	Burkina Faso	Souroukoudinga	AB0236-C
	An. gambiae	Burkina Faso	Souroukoudinga	AB0238-C
	An. gambiae	Burkina Faso	Souroukoudinga	AB0239-C
	An. gambiae	Burkina Faso	Souroukoudinga	AB0241-C
	An. gambiae	Burkina Faso	Souroukoudinga	AB0244-C
	An. gambiae	Burkina Faso	Souroukoudinga	AB0251-C
	An. gambiae	Burkina Faso	Souroukoudinga	AB0253-C
	An. gambiae	Cameroon	Daiguene	AN0222-C
	An. gambiae	Cameroon	Daiguene	AN0228-C
	An. gambiae	Cameroon	Daiguene	AN0238-C
	An. gambiae	Cameroon	Daiguene	AN0239-C
	An. gambiae	Cameroon	Daiguene	AN0246-C
	An. gambiae	Cameroon	Daiguene	AN0247-C
	An. gambiae	Cameroon	Daiguene	AN0250-C
	An. gambiae	Cameroon	Daiguene	AN0253-C
	An. gambiae	Cameroon	Daiguene	AN0254-C
	An. gambiae	Cameroon	Daiguene	AN0255-C
	An. gambiae	Cameroon	Daiguene	AN0258-C
	An. gambiae	Cameroon	Daiguene	AN0263-C
	An. gambiae	Cameroon	Daiguene	AN0265-C
	An. gambiae	Cameroon	Daiguene	AN0266-C
	An. gambiae	Cameroon	Daiguene	AN0272-C
	An. gambiae	Cameroon	Daiguene	AN0275-C
	An. gambiae	Cameroon	Daiguene	AN0282-C
	An. gambiae	Cameroon	Daiguene	AN0285-C
	An. gambiae	Cameroon	Daiguene	AN0287-C
	An. gambiae	Cameroon	Daiguene	AN0288-C
	An. gambiae	Cameroon	Daiguene	AN0289-C
	An. gambiae	Cameroon	Daiguene	AN0291-C
	An. gambiae	Cameroon	Daiguene	AN0295-C
	An. gambiae	Cameroon	Daiguene	AN0296-C
	An. gambiae	Cameroon	Daiguene	AN0299-C
	An. gambiae	Cameroon	Daiguene	AN0300-C
	An. gambiae	Cameroon	Daiguene	AN0302-C
	An. gambiae	Cameroon	Daiguene	AN0307-C
	An. gambiae	Cameroon	Daiguene	AN0308-C
	An. gambiae	Cameroon	Daiguene	AN0309-C
	An. gambiae	Cameroon	Daiguene	AN0310-C
	An. gambiae	Cameroon	Daiguene	AN0311-C
	An. gambiae	Cameroon	Daiguene	AN0312-C
	An. gambiae	Cameroon	Daiguene	AN0315-C
	An. gambiae	Cameroon	Daiguene	AN0319-C
	An. gambiae	Cameroon	Gado Badzere	AN0025-C
	An. gambiae	Cameroon	Gado Badzere	AN0028-C
	An. gambiae	Cameroon	Gado Badzere	AN0036-C
	An. gambiae	Cameroon	Gado Badzere	AN0037-C
	An. gambiae	Cameroon	Gado Badzere	AN0039-C
	An. gambiae	Cameroon	Gado Badzere	AN0040-C
	An. gambiae	Cameroon	Gado Badzere	AN0041-C
	An. gambiae	Cameroon	Gado Badzere	AN0043-C
	An. gambiae	Cameroon	Gado Badzere	AN0044-C
	An. gambiae	Cameroon	Gado Badzere	AN0045-C
	An. gambiae	Cameroon	Gado Badzere	AN0047-C
	An. gambiae	Cameroon	Gado Badzere	AN0048-C
	An. gambiae	Cameroon	Gado Badzere	AN0051-C
	An. gambiae	Cameroon	Gado Badzere	AN0053-C
	An. gambiae	Cameroon	Gado Badzere	AN0056-C
	An. gambiae	Cameroon	Gado Badzere	AN0057-C
	An. gambiae	Cameroon	Gado Badzere	AN0058-C
	An. gambiae	Cameroon	Gado Badzere	AN0059-C
	An. gambiae	Cameroon	Gado Badzere	AN0060-C
	An. gambiae	Cameroon	Gado Badzere	AN0087-C
	An. gambiae	Cameroon	Gado Badzere	AN0092-C
	An. gambiae	Cameroon	Gado Badzere	AN0094-C
	An. gambiae	Cameroon	Gado Badzere	AN0096-C
	An. gambiae	Cameroon	Gado Badzere	AN0098-C
	An. gambiae	Cameroon	Gado Badzere	AN0100-C
	An. gambiae	Cameroon	Gado Badzere	AN0103-C
	An. gambiae	Cameroon	Gado Badzere	AN0104-C
	An. gambiae	Cameroon	Gado Badzere	AN0105-C
	An. gambiae	Cameroon	Gado Badzere	AN0106-C
	An. gambiae	Cameroon	Gado Badzere	AN0107-C
	An. gambiae	Cameroon	Gado Badzere	AN0111-C
	An. gambiae	Cameroon	Gado Badzere	AN0115-C
	An. gambiae	Cameroon	Gado Badzere	AN0117-C
	An. gambiae	Cameroon	Gado Badzere	AN0118-C
	An. gambiae	Cameroon	Gado Badzere	AN0120-C
	An. gambiae	Cameroon	Mayos	AN0009-C
	An. gambiae	Cameroon	Mayos	AN0012-C
	An. gambiae	Cameroon	Mayos	AN0013-C
	An. gambiae	Cameroon	Mayos	AN0014-C
	An. gambiae	Cameroon	Mayos	AN0015-C
	An. gambiae	Cameroon	Mayos	AN0123-C
	An. gambiae	Cameroon	Mayos	AN0124-C
	An. gambiae	Cameroon	Mayos	AN0132-C
	An. gambiae	Cameroon	Mayos	AN0135-C
	An. gambiae	Cameroon	Mayos	AN0137-C
	An. gambiae	Cameroon	Mayos	AN0138-C
	An. gambiae	Cameroon	Mayos	AN0139-C
	An. gambiae	Cameroon	Mayos	AN0140-C
	An. gambiae	Cameroon	Mayos	AN0141-C
	An. gambiae	Cameroon	Mayos	AN0142-C
	An. gambiae	Cameroon	Mayos	AN0144-C
	An. gambiae	Cameroon	Mayos	AN0147-C
	An. gambiae	Cameroon	Mayos	AN0151-C
	An. gambiae	Cameroon	Mayos	AN0157-C
	An. gambiae	Cameroon	Mayos	AN0159-C
	An. gambiae	Cameroon	Mayos	AN0160-C
	An. gambiae	Cameroon	Mayos	AN0163-C
	An. gambiae	Cameroon	Mayos	AN0171-C
	An. gambiae	Cameroon	Mayos	AN0177-C
	An. gambiae	Cameroon	Mayos	AN0182-C
	An. gambiae	Cameroon	Mayos	AN0183-C
	An. gambiae	Cameroon	Mayos	AN0189-C
	An. gambiae	Cameroon	Mayos	AN0208-C
	An. gambiae	Cameroon	Mayos	AN0219-C
	An. gambiae	Cameroon	Mayos	AN0221-C
	An. gambiae	Cameroon	Zembe Borongo	AN0061-C
	An. gambiae	Cameroon	Zembe Borongo	AN0062-C
	An. gambiae	Cameroon	Zembe Borongo	AN0063-C
	An. gambiae	Cameroon	Zembe Borongo	AN0064-C
	An. gambiae	Cameroon	Zembe Borongo	AN0065-C
	An. gambiae	Cameroon	Zembe Borongo	AN0066-C
	An. gambiae	Cameroon	Zembe Borongo	AN0067-C
	An. gambiae	Cameroon	Zembe Borongo	AN0068-C
	An. gambiae	Cameroon	Zembe Borongo	AN0069-C
	An. gambiae	Cameroon	Zembe Borongo	AN0070-C
	An. gambiae	Cameroon	Zembe Borongo	AN0071-C
	An. gambiae	Cameroon	Zembe Borongo	AN0072-C
	An. gambiae	Cameroon	Zembe Borongo	AN0073-C
	An. gambiae	Cameroon	Zembe Borongo	AN0074-C
	An. gambiae	Cameroon	Zembe Borongo	AN0075-C
	An. gambiae	Cameroon	Zembe Borongo	AN0076-C
	An. gambiae	Cameroon	Zembe Borongo	AN0077-C
	An. gambiae	Cameroon	Zembe Borongo	AN0079-C
	An. gambiae	Cameroon	Zembe Borongo	AN0080-C
	An. gambiae	Cameroon	Zembe Borongo	AN0081-C
	An. gambiae	Cameroon	Zembe Borongo	AN0082-C
	An. gambiae	Cameroon	Zembe Borongo	AN0083-C
	An. gambiae	Cameroon	Zembe Borongo	AN0084-C
	An. gambiae	Equatorial Guinea	Bioko	AQ0001-C
	An. gambiae	Equatorial Guinea	Bioko	AQ0002-C
	An. gambiae	Equatorial Guinea	Bioko	AQ0004-C
	An. gambiae	Equatorial Guinea	Bioko	AQ0005-C
	An. gambiae	Equatorial Guinea	Bioko	AQ0011-C
	An. gambiae	Equatorial Guinea	Bioko	AQ0012-C
	An. gambiae	Equatorial Guinea	Bioko	AQ0013-C
	An. gambiae	Equatorial Guinea	Bioko	AQ0014-C
	An. gambiae	Equatorial Guinea	Bioko	AQ0015-C
	An. gambiae	France	Mayotte	AP0002-C
	An. gambiae	France	Mayotte	AP0005-C
	An. gambiae	France	Mayotte	AP0006-C
	An. gambiae	France	Mayotte	AP0007-C
	An. gambiae	France	Mayotte	AP0008-C
	An. gambiae	France	Mayotte	AP0009-C
	An. gambiae	France	Mayotte	AP0010-C
	An. gambiae	France	Mayotte	AP0011-C
	An. gambiae	France	Mayotte	AP0014-C
	An. gambiae	France	Mayotte	AP0017-C
	An. gambiae	France	Mayotte	AP0018-C
	An. gambiae	France	Mayotte	AP0019-C
	An. gambiae	France	Mayotte	AP0020-C
	An. gambiae	France	Mayotte	AP0021-C
	An. gambiae	France	Mayotte	AP0022-C
	An. gambiae	France	Mayotte	AP0023-C
	An. gambiae	France	Mayotte	AP0024-C
	An. gambiae	France	Mayotte	AP0025-C
	An. gambiae	France	Mayotte	AP0030-C
	An. gambiae	France	Mayotte	AP0031-C
	An. gambiae	France	Mayotte	AP0032-C
	An. gambiae	France	Mayotte	AP0033-C
	An. gambiae	France	Mayotte	AP0034-C
	An. gambiae	France	Mayotte	AP0035-C
	An. gambiae	Gabon	Libreville	AS0001-C
	An. gambiae	Gabon	Libreville	AS0002-C
	An. gambiae	Gabon	Libreville	AS0003-C
	An. gambiae	Gabon	Libreville	AS0004-C
	An. gambiae	Gabon	Libreville	AS0005-C
	An. gambiae	Gabon	Libreville	AS0006-C
	An. gambiae	Gabon	Libreville	AS0007-C
	An. gambiae	Gabon	Libreville	AS0008-C
	An. gambiae	Gabon	Libreville	AS0009-C
	An. gambiae	Gabon	Libreville	AS0010-C
	An. gambiae	Gabon	Libreville	AS0011-C
	An. gambiae	Gabon	Libreville	AS0012-C
	An. gambiae	Gabon	Libreville	AS0013-C
	An. gambiae	Gabon	Libreville	AS0014-C
	An. gambiae	Gabon	Libreville	AS0015-C
	An. gambiae	Gabon	Libreville	AS0016-C
	An. gambiae	Gabon	Libreville	AS0017-C
	An. gambiae	Gabon	Libreville	AS0018-C
	An. gambiae	Gabon	Libreville	AS0019-C
	An. gambiae	Gabon	Libreville	AS0020-C
	An. gambiae	Gabon	Libreville	AS0021-C
	An. gambiae	Gabon	Libreville	AS0022-C
	An. gambiae	Gabon	Libreville	AS0024-C
	An. gambiae	Gabon	Libreville	AS0025-C
	An. gambiae	Gabon	Libreville	AS0026-C
	An. gambiae	Gabon	Libreville	AS0027-C
	An. gambiae	Gabon	Libreville	AS0028-C
	An. gambiae	Gabon	Libreville	AS0029-C
	An. gambiae	Gabon	Libreville	AS0030-C
	An. gambiae	Gabon	Libreville	AS0032-C
	An. gambiae	Gabon	Libreville	AS0033-C
	An. gambiae	Gabon	Libreville	AS0034-C
	An. gambiae	Gabon	Libreville	AS0035-C
	An. gambiae	Gabon	Libreville	AS0036-C
	An. gambiae	Gabon	Libreville	AS0037-C
	An. gambiae	Gabon	Libreville	AS0039-C
	An. gambiae	Gabon	Libreville	AS0040-C
	An. gambiae	Gabon	Libreville	AS0041-C
	An. gambiae	Gabon	Libreville	AS0042-C
	An. gambiae	Gabon	Libreville	AS0044-C
	An. gambiae	Ghana	Madina	AA0048-C
	An. gambiae	Ghana	Madina	AA0050-C
	An. gambiae	Ghana	Madina	AA0060-C
	An. gambiae	Ghana	Madina	AA0061-C
	An. gambiae	Ghana	Madina	AA0072-C
	An. gambiae	Ghana	Madina	AA0084-C
	An. gambiae	Ghana	Madina	AA0085-C
	An. gambiae	Ghana	Madina	AA0086-C
	An. gambiae	Ghana	Madina	AA0096-C
	An. gambiae	Ghana	Madina	AA0108-C
	An. gambiae	Ghana	Madina	AA0122-C
	An. gambiae	Ghana	Madina	AA0133-C
	An. gambiae	Guinea	Koraboh	AV0001-C
	An. gambiae	Guinea	Koraboh	AV0002-C
	An. gambiae	Guinea	Koraboh	AV0003-C
	An. gambiae	Guinea	Koraboh	AV0004-C
	An. gambiae	Guinea	Koraboh	AV0005-C
	An. gambiae	Guinea	Koraboh	AV0006-C
	An. gambiae	Guinea	Koraboh	AV0008-C
	An. gambiae	Guinea	Koraboh	AV0009-C
	An. gambiae	Guinea	Koraboh	AV0010-C
	An. gambiae	Guinea	Koraboh	AV0011-C
	An. gambiae	Guinea	Koraboh	AV0012-C
	An. gambiae	Guinea	Koraboh	AV0013-C
	An. gambiae	Guinea	Koraboh	AV0014-C
	An. gambiae	Guinea	Koraboh	AV0015-C
	An. gambiae	Guinea	Koraboh	AV0017-C
	An. gambiae	Guinea	Koraboh	AV0018-C
	An. gambiae	Guinea	Koraboh	AV0020-C
	An. gambiae	Guinea	Koraboh	AV0021-C
	An. gambiae	Guinea	Koraboh	AV0022-C
	An. gambiae	Guinea	Koraboh	AV0024-C
	An. gambiae	Guinea	Koraboh	AV0025-C
	An. gambiae	Guinea	Koundara	AV0026-C
	An. gambiae	Guinea	Koundara	AV0027-C
	An. gambiae	Guinea	Koundara	AV0028-C
	An. gambiae	Guinea	Koundara	AV0029-C
	An. gambiae	Guinea	Koundara	AV0030-C
	An. gambiae	Guinea	Koundara	AV0031-C
	An. gambiae	Guinea	Koundara	AV0032-C
	An. gambiae	Guinea	Koundara	AV0033-C
	An. gambiae	Guinea	Koundara	AV0034-C
	An. gambiae	Guinea	Koundara	AV0035-C
	An. gambiae	Guinea	Koundara	AV0036-C
	An. gambiae	Guinea	Koundara	AV0037-C
	An. gambiae	Guinea	Koundara	AV0039-C
	An. gambiae	Guinea	Koundara	AV0041-C
	An. gambiae	Guinea	Koundara	AV0043-C
	An. gambiae	Guinea	Koundara	AV0044-C
	An. gambiae	Guinea	Koundara	AV0045-C
	An. gambiae	Guinea	Koundara	AV0047-C
	An. gambiae	Uganda	Tororo	AC0090-C
	An. gambiae	Uganda	Tororo	AC0093-C
	An. gambiae	Uganda	Tororo	AC0095-C
	An. gambiae	Uganda	Tororo	AC0097-C
	An. gambiae	Uganda	Tororo	AC0101-C
	An. gambiae	Uganda	Tororo	AC0102-C
	An. gambiae	Uganda	Tororo	AC0103-C
	An. gambiae	Uganda	Tororo	AC0105-C
	An. gambiae	Uganda	Tororo	AC0106-C
	An. gambiae	Uganda	Tororo	AC0107-C
	An. gambiae	Uganda	Tororo	AC0109-C
	An. gambiae	Uganda	Tororo	AC0110-C
	An. gambiae	Uganda	Tororo	AC0112-C
	An. gambiae	Uganda	Tororo	AC0121-C
	An. gambiae	Uganda	Tororo	AC0122-C
	An. gambiae	Uganda	Tororo	AC0125-C
	An. gambiae	Uganda	Tororo	AC0130-C
	An. gambiae	Uganda	Tororo	AC0131-C
	An. gambiae	Uganda	Tororo	AC0134-C
	An. gambiae	Uganda	Tororo	AC0136-C
	An. gambiae	Uganda	Tororo	AC0141-C
	An. gambiae	Uganda	Tororo	AC0143-C
	An. gambiae	Uganda	Tororo	AC0147-C
	An. gambiae	Uganda	Tororo	AC0150-C
	An. gambiae	Uganda	Tororo	AC0152-C
	An. gambiae	Uganda	Tororo	AC0159-C
	An. gambiae	Uganda	Tororo	AC0160-C
	An. gambiae	Uganda	Tororo	AC0161-C
	An. gambiae	Uganda	Tororo	AC0167-C
	An. gambiae	Uganda	Tororo	AC0181-C
	An. gambiae	Uganda	Tororo	AC0184-C
	An. gambiae	Uganda	Tororo	AC0186-C
	An. gambiae	Uganda	Tororo	AC0187-C
	An. gambiae	Uganda	Tororo	AC0194-C
	An. gambiae	Uganda	Tororo	AC0195-C
	An. gambiae	Uganda	Tororo	AC0196-C
	An. gambiae	Uganda	Tororo	AC0199-C
	An. gambiae	Uganda	Tororo	AC0200-C
	An. gambiae	Uganda	Tororo	AC0202-C
	An. gambiae	Uganda	Tororo	AC0203-C
