## Supplementary Table S3 for "Behavioral divergence between a generalist and a specialist mosquito despite minimal differentiation across chemosensory receptor gene families": Table_S3.xlsx

### Sheet: Table_S3
Chromosome	Start (bp)	End (bp)	Gene	Number of outliers	Species comparison	Population comparison
2L	16128990	16130984	AGAP005484	1	An. coluzzii	Etoa Meki vs Combattant
2L	16235803	16255422	AGAP005498	1	An. coluzzii	Etoa Meki vs Combattant
2L	16359842	16382143	AGAP005507	1	An. coluzzii	Etoa Meki vs Combattant
2L	16486942	16537364	AGAP005510	1	An. coluzzii	Etoa Meki vs Combattant
2L	23605197	23606218	AGAP005909	1	An. gambiae vs An. coluzzii	Evogo vs Etoa Meki
2L	23691101	23741695	AGAP029634	2	An. gambiae vs An. coluzzii	Etoa Meki vs Nkolondom; Evogo vs Etoa Meki
2L	23850433	23851155	AGAP005932	1	An. gambiae vs An. coluzzii	Evogo vs Etoa Meki
2L	23955455	23974488	AGAP005945	1	An. gambiae vs An. coluzzii	Evogo vs Etoa Meki
2L	26651541	26682287	AGAP006101	1	An. gambiae vs An. coluzzii	Etoa Meki vs Nkolondom
2L	26775776	26797861	AGAP006111	1	An. gambiae vs An. coluzzii	Etoa Meki vs Nkolondom
2L	27274839	27335013	AGAP029236	2	An. gambiae; An. gambiae vs An. coluzzii	Etoa Meki vs Nkolondom; Evogo vs Nkolondom
2L	27934178	28181661	AGAP029656	2	An. gambiae vs An. coluzzii	Combattant vs Nkolondom; Etoa Meki vs Nkolondom
2L	28504854	28510200	AGAP006219	1	An. gambiae vs An. coluzzii	Combattant vs Nkolondom
2L	28624363	28643664	AGAP006254	1	An. gambiae vs An. coluzzii	Combattant vs Nkolondom
2L	31395239	31463420	AGAP006405	2	An. gambiae vs An. coluzzii	Etoa Meki vs Nkolondom; Evogo vs Etoa Meki
2L	35447444	35542767	AGAP029578	2	An. coluzzii	Combattant vs Voirie Municipale; Etoa Meki vs Combattant
2L	35819221	36184842	AGAP006656	5	An. coluzzii	Combattant vs Voirie Municipale; Etoa Meki vs Combattant
2L	37674153	37700872	AGAP006741	1	An. gambiae vs An. coluzzii	Nkolondom vs Voirie Municipale
2L	38064405	38069624	AGAP006769	6	An. coluzzii; An. gambiae vs An. coluzzii	Combattant vs Nkolondom; Etoa Meki vs Combattant; Etoa Meki vs Voirie Municipale; Evogo vs Combattant; Evogo vs Voirie Municipale; Nkolondom vs Voirie Municipale
2L	38187712	38189944	AGAP006784	6	An. coluzzii; An. gambiae vs An. coluzzii	Combattant vs Nkolondom; Etoa Meki vs Combattant; Etoa Meki vs Voirie Municipale; Evogo vs Combattant; Evogo vs Voirie Municipale; Nkolondom vs Voirie Municipale
2L	38386587	38446604	AGAP006791	1	An. coluzzii	Etoa Meki vs Combattant
2L	43619494	43706887	AGAP007163	1	An. coluzzii	Combattant vs Voirie Municipale
2L	43824308	43845831	AGAP007174	1	An. coluzzii	Combattant vs Voirie Municipale
2L	44058776	44098965	AGAP007181	1	An. coluzzii	Combattant vs Voirie Municipale
2L	44665619	44685960	AGAP007253	1	An. gambiae vs An. coluzzii	Evogo vs Etoa Meki
2L	45036340	45062607	AGAP007294	1	An. gambiae vs An. coluzzii	Evogo vs Etoa Meki
2L	45145806	45252728	AGAP007307	1	An. gambiae vs An. coluzzii	Evogo vs Etoa Meki
2L	45648231	45700023	AGAP007336	1	An. coluzzii	Combattant vs Voirie Municipale
2L	45750297	45792852	AGAP028466	1	An. coluzzii	Combattant vs Voirie Municipale
2L	45906425	45974204	AGAP007342	1	An. coluzzii	Combattant vs Voirie Municipale
2L	47500288	47507319	AGAP007549	2	An. coluzzii; An. gambiae vs An. coluzzii	Combattant vs Voirie Municipale; Evogo vs Etoa Meki
2L	47729565	47760038	AGAP007567	5	An. coluzzii; An. gambiae; An. gambiae vs An. coluzzii	Combattant vs Voirie Municipale; Etoa Meki vs Voirie Municipale; Evogo vs Combattant; Evogo vs Etoa Meki; Evogo vs Nkolondom
2L	47835090	47882995	AGAP007585	5	An. coluzzii; An. gambiae; An. gambiae vs An. coluzzii	Combattant vs Voirie Municipale; Etoa Meki vs Voirie Municipale; Evogo vs Combattant; Evogo vs Etoa Meki; Evogo vs Nkolondom
2L	48102689	48119441	AGAP007596	5	An. coluzzii; An. gambiae; An. gambiae vs An. coluzzii	Combattant vs Voirie Municipale; Etoa Meki vs Voirie Municipale; Evogo vs Combattant; Evogo vs Etoa Meki; Evogo vs Nkolondom
2L	48236674	48238009	AGAP007609	5	An. coluzzii; An. gambiae; An. gambiae vs An. coluzzii	Combattant vs Voirie Municipale; Etoa Meki vs Voirie Municipale; Evogo vs Combattant; Evogo vs Etoa Meki; Evogo vs Nkolondom
2R	13549856	13626549	AGAP002006	1	An. coluzzii	Combattant vs Voirie Municipale
2R	13700836	13734033	AGAP002007	1	An. coluzzii	Combattant vs Voirie Municipale
2R	14026744	14028634	AGAP013079	1	An. coluzzii	Combattant vs Voirie Municipale
2R	14179417	14213672	AGAP013178	1	An. coluzzii	Combattant vs Voirie Municipale
2R	38700247	38734134	AGAP003498	1	An. coluzzii	Combattant vs Voirie Municipale
2R	38807776	38978860	AGAP003509	1	An. coluzzii	Combattant vs Voirie Municipale
2R	39039537	39053264	AGAP003513	1	An. coluzzii	Combattant vs Voirie Municipale
3L	6674591	6801577	AGAP010597	1	An. coluzzii	Combattant vs Voirie Municipale
3L	6804521	6870077	AGAP010598	1	An. coluzzii	Combattant vs Voirie Municipale
3L	6913867	7070739	AGAP010599	2	An. coluzzii	Combattant vs Voirie Municipale
3L	8277227	8327412	AGAP010676	1	An. coluzzii	Combattant vs Voirie Municipale
3L	8381524	8399619	AGAP010687	1	An. coluzzii	Combattant vs Voirie Municipale
3L	8703614	8714524	AGAP010697	1	An. coluzzii	Combattant vs Voirie Municipale
3L	9456051	9768776	AGAP029992	1	An. gambiae vs An. coluzzii	Evogo vs Combattant
3L	9851814	9866413	AGAP010756	4	An. gambiae vs An. coluzzii	Combattant vs Nkolondom; Etoa Meki vs Nkolondom; Evogo vs Combattant; Evogo vs Etoa Meki
3L	10015822	10070964	AGAP010767	4	An. gambiae vs An. coluzzii	Combattant vs Nkolondom; Etoa Meki vs Nkolondom; Evogo vs Combattant; Evogo vs Etoa Meki
3L	10465497	10500425	AGAP029620	3	An. gambiae vs An. coluzzii	Combattant vs Nkolondom; Evogo vs Combattant; Evogo vs Etoa Meki
3L	10585956	10595146	AGAP010801	3	An. gambiae vs An. coluzzii	Combattant vs Nkolondom; Evogo vs Combattant; Evogo vs Etoa Meki
3L	10677084	10695527	AGAP010806	3	An. gambiae vs An. coluzzii	Combattant vs Nkolondom; Evogo vs Combattant; Evogo vs Etoa Meki
3L	10971720	11018248	AGAP029482	2	An. gambiae vs An. coluzzii	Combattant vs Nkolondom; Evogo vs Etoa Meki
3L	21584069	21613041	AGAP011349	1	An. coluzzii	Etoa Meki vs Combattant
3L	21689350	21806334	AGAP011355	2	An. coluzzii	Etoa Meki vs Combattant
3L	39702689	39758804	AGAP012280	2	An. coluzzii; An. gambiae vs An. coluzzii	Combattant vs Voirie Municipale; Evogo vs Voirie Municipale
3L	39806060	39834316	AGAP012290	4	An. coluzzii; An. gambiae vs An. coluzzii	Combattant vs Voirie Municipale; Evogo vs Voirie Municipale
3L	39818918	39820604	AGAP012294	4	An. coluzzii; An. gambiae vs An. coluzzii	Combattant vs Voirie Municipale; Evogo vs Voirie Municipale
3L	39923913	39925919	AGAP012301	1	An. coluzzii	Combattant vs Voirie Municipale
3L	40022320	40035553	AGAP012307	1	An. coluzzii	Combattant vs Voirie Municipale
3L	40122648	40149764	AGAP012313	1	An. coluzzii	Combattant vs Voirie Municipale
3R	538457	609294	AGAP007774	1	An. gambiae vs An. coluzzii	Etoa Meki vs Nkolondom
3R	3357053	3379120	AGAP007963	1	An. coluzzii	Etoa Meki vs Combattant
3R	9429835	9506438	AGAP029241	3	An. gambiae vs An. coluzzii	Evogo vs Etoa Meki; Evogo vs Voirie Municipale; Nkolondom vs Voirie Municipale
3R	9552154	9616924	AGAP008347	5	An. coluzzii; An. gambiae vs An. coluzzii	Combattant vs Voirie Municipale; Etoa Meki vs Nkolondom; Evogo vs Etoa Meki; Evogo vs Voirie Municipale; Nkolondom vs Voirie Municipale
3R	9868940	9890542	AGAP008357	5	An. coluzzii; An. gambiae vs An. coluzzii	Combattant vs Voirie Municipale; Etoa Meki vs Nkolondom; Evogo vs Etoa Meki; Evogo vs Voirie Municipale; Nkolondom vs Voirie Municipale
3R	10120842	10150848	AGAP008379	3	An. gambiae vs An. coluzzii	Etoa Meki vs Nkolondom; Evogo vs Voirie Municipale; Nkolondom vs Voirie Municipale
3R	29798785	29808822	AGAP009250	1	An. gambiae vs An. coluzzii	Evogo vs Combattant
3R	44533263	44557324	AGAP009861	1	An. coluzzii	Etoa Meki vs Voirie Municipale
3R	44804651	44819612	AGAP009890	2	An. coluzzii	Combattant vs Voirie Municipale; Etoa Meki vs Voirie Municipale
3R	45212532	45243994	AGAP009915	1	An. coluzzii	Combattant vs Voirie Municipale
3R	49458955	49484075	AGAP010147	1	An. gambiae vs An. coluzzii	Evogo vs Voirie Municipale
3R	49979460	50141989	AGAP010184	1	An. coluzzii	Combattant vs Voirie Municipale
3R	50208010	50274322	AGAP010186	1	An. coluzzii	Combattant vs Voirie Municipale
3R	50385301	50395532	AGAP010192	1	An. coluzzii	Combattant vs Voirie Municipale
3R	50607213	50676827	AGAP010201	1	An. coluzzii	Combattant vs Voirie Municipale
X	96532	117445	AGAP000009	2	An. gambiae vs An. coluzzii	Combattant vs Nkolondom; Nkolondom vs Voirie Municipale
X	148957	163951	AGAP000013	2	An. gambiae vs An. coluzzii	Combattant vs Nkolondom; Nkolondom vs Voirie Municipale
X	209892	238150	AGAP000017	1	An. gambiae vs An. coluzzii	Nkolondom vs Voirie Municipale
X	259332	289517	AGAP000019	1	An. gambiae vs An. coluzzii	Nkolondom vs Voirie Municipale
X	2158301	2169006	AGAP000141	1	An. gambiae vs An. coluzzii	Evogo vs Combattant
X	2213770	2233007	AGAP000145	2	An. coluzzii; An. gambiae vs An. coluzzii	Combattant vs Voirie Municipale; Evogo vs Combattant
X	2240223	2320246	AGAP000146	2	An. coluzzii; An. gambiae vs An. coluzzii	Combattant vs Voirie Municipale; Evogo vs Combattant
X	2337429	2346372	AGAP000149	2	An. coluzzii; An. gambiae vs An. coluzzii	Combattant vs Voirie Municipale; Evogo vs Combattant
X	2359758	2479227	AGAP000153	4	An. coluzzii; An. gambiae vs An. coluzzii	Combattant vs Voirie Municipale; Evogo vs Combattant
X	2538319	2608689	AGAP013158	1	An. coluzzii	Combattant vs Voirie Municipale
X	5365314	5371281	AGAP000303	1	An. coluzzii	Etoa Meki vs Combattant
X	5607453	5617571	AGAP000317	1	An. coluzzii	Etoa Meki vs Combattant
X	18880492	18916461	AGAP000984	3	An. gambiae vs An. coluzzii	Combattant vs Nkolondom; Evogo vs Voirie Municipale; Nkolondom vs Voirie Municipale
X	18942806	18946454	AGAP000989	4	An. gambiae vs An. coluzzii	Combattant vs Nkolondom; Evogo vs Combattant; Evogo vs Voirie Municipale; Nkolondom vs Voirie Municipale
X	18997447	19100981	AGAP000998	16	An. gambiae vs An. coluzzii	Combattant vs Nkolondom; Evogo vs Combattant; Evogo vs Voirie Municipale; Nkolondom vs Voirie Municipale
X	19002931	19007726	AGAP000999	8	An. gambiae vs An. coluzzii	Combattant vs Nkolondom; Evogo vs Combattant; Evogo vs Voirie Municipale; Nkolondom vs Voirie Municipale
X	19056467	19076633	AGAP001004	8	An. gambiae vs An. coluzzii	Combattant vs Nkolondom; Evogo vs Combattant; Evogo vs Voirie Municipale; Nkolondom vs Voirie Municipale
X	19493025	19568646	AGAP001015	4	An. gambiae vs An. coluzzii	Combattant vs Nkolondom; Evogo vs Combattant; Evogo vs Voirie Municipale; Nkolondom vs Voirie Municipale
X	19726632	19737089	AGAP001027	4	An. gambiae vs An. coluzzii	Combattant vs Nkolondom; Evogo vs Combattant; Evogo vs Voirie Municipale; Nkolondom vs Voirie Municipale
X	19963079	19989324	AGAP001038	3	An. gambiae vs An. coluzzii	Evogo vs Combattant; Evogo vs Voirie Municipale; Nkolondom vs Voirie Municipale
X	20099622	20158206	AGAP001043	1	An. gambiae vs An. coluzzii	Nkolondom vs Voirie Municipale
X	20969559	21159403	AGAP001052	1	An. gambiae vs An. coluzzii	Evogo vs Voirie Municipale
X	21343435	21367564	AGAP001053	3	An. gambiae vs An. coluzzii	Combattant vs Nkolondom; Evogo vs Combattant; Nkolondom vs Voirie Municipale
X	21596426	21830755	AGAP013021	4	An. gambiae vs An. coluzzii	Nkolondom vs Voirie Municipale
X	22103315	22235096	AGAP001061	4	An. gambiae vs An. coluzzii	Combattant vs Nkolondom; Nkolondom vs Voirie Municipale
X	22390512	22416767	AGAP001068	2	An. gambiae vs An. coluzzii	Combattant vs Nkolondom; Nkolondom vs Voirie Municipale
X	22455074	22488471	AGAP001069	1	An. gambiae vs An. coluzzii	Nkolondom vs Voirie Municipale
X	22496341	22563331	AGAP001070	1	An. gambiae vs An. coluzzii	Nkolondom vs Voirie Municipale
X	22747835	22848119	AGAP001073	8	An. gambiae vs An. coluzzii	Combattant vs Nkolondom; Evogo vs Combattant; Evogo vs Voirie Municipale; Nkolondom vs Voirie Municipale
X	22937392	22947129	AGAP001076	4	An. gambiae vs An. coluzzii	Combattant vs Nkolondom; Evogo vs Combattant; Evogo vs Voirie Municipale; Nkolondom vs Voirie Municipale
X	23455889	23493707	AGAP001082	6	An. gambiae vs An. coluzzii	Combattant vs Nkolondom; Etoa Meki vs Nkolondom; Evogo vs Combattant; Evogo vs Etoa Meki; Evogo vs Voirie Municipale; Nkolondom vs Voirie Municipale
X	23511522	23634351	AGAP001084	12	An. gambiae vs An. coluzzii	Combattant vs Nkolondom; Etoa Meki vs Nkolondom; Evogo vs Combattant; Evogo vs Etoa Meki; Evogo vs Voirie Municipale; Nkolondom vs Voirie Municipale
